# SCEMENT: Scalable and Memory Efficient Integration of Large-scale Single Cell RNA-sequencing Data

**DOI:** 10.1101/2024.06.27.601027

**Authors:** Sriram P Chockalingam, Maneesha Aluru, Srinivas Aluru

## Abstract

**Motivation:** Integrative analysis of large-scale single cell data collected from diverse cell populations promises an improved understanding of complex biological systems. While several algorithms have been developed for single cell RNA-sequencing data integration, many lack scalability to handle large numbers of datasets and/or millions of cells due to their memory and run time requirements. The few tools which can handle large data do so by reducing the computational burden through strategies such as subsampling of the data or selecting a reference dataset, to improve computational efficiency and scalability. Such shortcuts however hamper accuracy of downstream analyses, especially those requiring quantitative gene expression information.

**Results:** We present SCEMENT, a SCalablE and Memory-Efficient iNTegration method to overcome these limitations. Our new parallel algorithm builds upon and extends the linear regression model previously applied in ComBat, to an unsupervised sparse matrix setting to enable accurate integration of diverse and large collections of single cell RNA-sequencing data. Using tens to hundreds of real single cell RNA-seq datasets, we show that SCEMENT outperforms ComBat as well as FastIntegration and Scanorama in runtime (upto 214X faster) and memory usage (upto 17.5X less). It not only performs batch correction and integration of millions of cells in under 25 minutes, but also facilitates discovery of new rare cell-types and more robust reconstruction of gene regulatory networks with full quantitative gene expression information.

**Availability and implementation:** Source code freely available for download at https://github.com/AluruLab/scement, implemented in C++ and supported on Linux.

**Supplementary information:** Supplementary data are available at *Bioinformatics* online.
