## Supplementary table S1 for "SCEMENT: Scalable and Memory Efficient Integration of Large-scale Single Cell RNA-sequencing Data"

### Sheet: Sheet1
scRNA-seq datasets used in this study
Organism	Sample Tissue	No. of Cells	No. of Datasets	Reference
Homo sapiens	Aortic Valve	17985	4	https://doi.org/10.1161/ATVBAHA.120.314789
Aarabidopsis thaliana	Root	6650	6	https://doi.org/10.1093/plcell/koab101
Aarabidopsis thaliana	Root	7777	3	https://doi.org/10.1105/tpc.18.00785
Homo sapiens	PBMC	794170	17	https://www.10xgenomics.com/dataset
Homo sapiens	PBMC	~1,460,000	287	https://doi.org/10.1016/j.cell.2021.01.053
Homo sapiens	Multi-organ	~4,100,000	121	https://doi.org/10.1126/science.aba7721
Software used in this study
Software Name	Version	Methodology	Implementation	Reference
ComBat	1.9.6	Linear Regression Model	https://github.com/scverse/scanpy	https://doi.org/10.1186/s13059-017-1382-0
Seurat	5.0.1	Canonical Correlation Analysis	https://github.com/satijalab/seurat/	https://doi.org/10.1016/j.cell.2019.05.031
FastIntegration	1.1.0	Seurat's CCA split and combine	https://github.com/JinmiaoChenLab/FastIntegration	https://www.cell.com/cell/fulltext/S0092-8674(19)30559-8
FastMNN	1.19.1	Mutual Nearest Neighbor Graph	https://github.com/LTLA/batchelor	https://doi.org/10.1038/nbt.4091
Scanorama	1.7.4	Panorama stitching	https://github.com/brianhie/scanorama	https://doi.org/10.1038/s41587-019-0113-3
pySCEMENT		Linear Regression Model		This study
SCEMENT-CPP		Linear Regression Model		This study
