## Supplementary table S2 for "SCEMENT: Scalable and Memory Efficient Integration of Large-scale Single Cell RNA-sequencing Data"

### Sheet: Sheet1
Human PBMC scRNA-seq datasets downloaded from the 10X Genomics web repository and Single Cell Expression Atlas
No. of Datasets	No. of Cells	No. of Genes-Intersection	No. of Genes -Union
2	7245	17092	18741
3	19167	16824	22869
5	42132	16700	23982
9	86692	12337	25621
13	166932	11602	25980
16	187564	11451	26390
17	794170	8432	34177
URLs for each of the 17 datasets
Dataset Name	Chemistry Version	Web Link
10k Human PBMCs, 3' v3.1, Chromium X	v3.1	https://www.10xgenomics.com/datasets/10k-human-pbmcs-3-ht-v3-1-chromium-x-3-1-high
20k Human PBMCs, 3' HT v3.1, Chromium X	v3.1	https://www.10xgenomics.com/datasets/20-k-human-pbm-cs-3-ht-v-3-1-chromium-x-3-1-high-6-1-0
10k Human PBMCs, 3' v3.1, Chromium Controller	v3.1	https://www.10xgenomics.com/datasets/10k-human-pbmcs-3-v3-1-chromium-controller-3-1-high
Healthy PBMC Chromium Connect (channel 1)	v3.1	https://www.10xgenomics.com/datasets/peripheral-blood-mononuclear-cells-pbm-cs-from-a-healthy-donor-chromium-connect-channel-1-3-1-standard-3-1-0
Healthy PBMC Chromium Connect (channel 5)	v3.1	https://www.10xgenomics.com/datasets/peripheral-blood-mononuclear-cells-pbm-cs-from-a-healthy-donor-chromium-connect-channel-5-3-1-standard-3-1-0
10k PBMCs from a Healthy Donor (v3 chemistry)	v3.0	https://www.10xgenomics.com/datasets/10-k-pbm-cs-from-a-healthy-donor-v-3-chemistry-3-standard-3-0-0
1k PBMCs from a Healthy Donor (v2 chemistry)	v2.0	https://www.10xgenomics.com/datasets/1-k-pbm-cs-from-a-healthy-donor-v-2-chemistry-3-standard-3-0-0
1k PBMCs from a Healthy Donor (v3 chemistry)	v3.0	https://www.10xgenomics.com/datasets/1-k-pbm-cs-from-a-healthy-donor-v-3-chemistry-3-standard-3-0-0
Fresh 68k PBMCs (Donor A)	v1.0	https://www.10xgenomics.com/datasets/fresh-68-k-pbm-cs-donor-a-1-standard-1-1-0
Frozen PBMCs (Donor A)	v1.0	https://www.10xgenomics.com/datasets/frozen-pbm-cs-donor-a-1-standard-1-1-0
Frozen PBMCs (Donor B)	v1.0	https://www.10xgenomics.com/datasets/frozen-pbm-cs-donor-b-1-standard-1-1-0
Frozen PBMCs (Donor C)	v1.0	https://www.10xgenomics.com/datasets/frozen-pbm-cs-donor-c-1-standard-1-1-0
PBMCs from a Healthy Donor: Whole Transcriptome Analysis	v3.1	https://www.10xgenomics.com/datasets/pbm-cs-from-a-healthy-donor-whole-transcriptome-analysis-3-1-standard-4-0-0
PBMC 600K		https://www.ebi.ac.uk/gxa/sc/experiments/E-HCAD-4/downloads
GSM4560071	v2.0	https://www.ncbi.nlm.nih.gov/geo/query/acc.cgi?acc=GSM4560071
GSM4560074	v2.0	https://www.ncbi.nlm.nih.gov/geo/query/acc.cgi?acc=GSM4560074
GSM4560070	v2.0	https://www.ncbi.nlm.nih.gov/geo/query/acc.cgi?acc=GSM4560070
