## Supplementary table S4 for "SCEMENT: Scalable and Memory Efficient Integration of Large-scale Single Cell RNA-sequencing Data"

### Sheet: Sheet1
Comparison of integration methods using matrices with intersection of genes for varying number of datasets/cells/genes
10X Genomics Human PBMC Dataset				Runtime in Seconds						Memory Usage in Gigabytes
Datasets	Cells	Genes		ComBat	PySCEMENT	SCEMENT-CPP	Scanorama	FastIntegration		ComBat	PySCEMENT	SCEMENT-CPP	Scanorama	FastIntegration
2	7245	17092		24.55	13.21	3.1	80.61	53		5.84	1.45	0.7	6.72	3.62
3	19167	16824		58.23	31.46	7.13	336.83	133.52		13.77	3.34	1.84	26.12	8.8
5	42132	16700		130.43	59.33	15.69	1389.01	650.96		30.05	7.06	3.99	63.11	27.88
9	86692	12337		206.88	91.38	28.5	2713.75	2941.01		43.29	10.97	6.57	80.89	52.99
13	166932	11602		390.93	138.32	39.87	4209.31	6852.67		75.91	18.17	10.5	99.44	68.31
16	187564	11451		414.3	160.79	45.32	4568.68	9703.93		83.95	20.11	11.66	101.26	79.55
17	794170	8432		1810.92	441.24	89.01	5974.79			306.37	56.33	30.95	92.74
