## Supplementary table S5 for "SCEMENT: Scalable and Memory Efficient Integration of Large-scale Single Cell RNA-sequencing Data"

### Sheet: Sheet1
Comparison of integration methods using matrices with union of genes for varying number of datasets/cells/genes
10X Genomics Human PBMC Dataset				Runtime in Seconds				Memory Usage in Gigabytes
No. of Datasets	No. of Cells	No. of Genes		ComBat	PySCEMENT	SCEMENT-CPP		ComBat	PySCEMENT	SCEMENT-CPP
2	7245	18741		25.9	13.6	3.3		6.36	1.54	0.75
3	19167	22869		80.66	37.2	9.32		18.53	4.22	2.28
5	42132	23982		191.15	76.9	17.13		42.76	9.36	5.15
9	86692	25621		431.48	159.1	32.56		88.28	19.69	10.96
13	166932	25980		859.53	270.9	50.66		167.59	36.2	19.58
16	187564	26390		1070.6	318.8	59.31		190.69	41.15	22.25
17	794170	34177			2110.6	224.07			215.74	114.13
