## Supplementary table S6 for "SCEMENT: Scalable and Memory Efficient Integration of Large-scale Single Cell RNA-sequencing Data"

### Sheet: Sheet1
Comparison of integration methods using matrices with intersection of genes for varying number of datasets/cells/genes
COVID-19 Human PBMC Dataset				Runtime in minutes						Memory usage in Gigabytes
Datasets	Cells	Genes		ComBat	PySCEMENT	SCEMENT-CPP	Scanorama	FastIntegration		ComBat	PySCEMENT	SCEMENT-CPP	Scanorama	FastIntegration
3	11540	16601		0.565	0.424	0.082	2.13	1.68		8.02	2.32	1.05	15.57	4.02
5	25090	16693		1.233	1.187	0.142	3.61	7.47		17.78	4.58	2.22	19.39	14.05
8	53276	15291		2.41	2.25	0.266	12.02	32.11		29.69	10.17	4.23	39.19	39.56
24	150142	13337		6.347	6.864	0.946	56.07	172.85		72.98	21	11.01	138.86	119.61
60	351954	12222		14.44	18.01	2.593	144.85	346.79		154.13	53.48	24.53	238.93	163.69
80	502001	12915		22.89	28.57	4.256	389.38	503.94		231.09	80.08	35.76	420.71	212.59
115	701072	11666		31.49	40.89	5.713	413.11	793.21		295.28	101.72	46.75	567.49	263.11
205	1226553	11437		53.65	89.43	13.841		1526.49		508.04	175.45	82.54		323.67
