## Supplementary table S7 for "SCEMENT: Scalable and Memory Efficient Integration of Large-scale Single Cell RNA-sequencing Data"

### Sheet: Sheet1
Comparison of integration methods using matrices with union of genes for varying number of datasets/cells/genes
COVID-19 Human PBMC Dataset				Runtime in minutes				Memory usage in Gigabytes
Datasets	Cells	Genes		ComBat	PySCEMENT	SCEMENT-CPP		ComBat	PySCEMENT	SCEMENT-CPP
3	11540	21956		0.75	0.53	0.079		10.4	2.91	1.28
5	25090	24176		1.78	1.52	0.166		25.58	5.97	2.93
8	53276	24588		4.04	3.51	0.312		46.78	12.04	6.1
24	150142	25482		12.41	11.07	1.068		137.39	36.55	17.93
60	351954	26180		32.79	31.71	2.989		323.71	112.96	43.28
80	502001	26139		61.22	46.66	4.153		460.5	124.1	61.03
115	701072	26427		75.52	71.43	7.15		641.36	168.23	86.29
205	1226553	26817			157.94	16.655			314.28	154.71
