## Supplementary table S8 for "SCEMENT: Scalable and Memory Efficient Integration of Large-scale Single Cell RNA-sequencing Data"

### Sheet: Sheet1
Runtime and memory assessment of pySCEMENT and SCEMENT-CPP
	No. of cells	No. of genes	Runtime (min)	Memory (GB)
PySCEMENT	4000604	38481	443.88	708.21
SCEMENT-CPP	4000604	38481	22.13	613.66
