## Supplementary table S9 for "SCEMENT: Scalable and Memory Efficient Integration of Large-scale Single Cell RNA-sequencing Data"

### Sheet: Sheet1
Azimuth celltype.l2 -- Human PBMC Cell-type Annotation
Cell-types		50K cells	500K cells	1.2M cells
ASDC	AXL+ Dendritic Cell	0	0	1
CD8	Proliferating	0	0	5
cDC1	Conventional Dendritic Cell 1	0	1709	7860
NK Proliferating	Proliferating Natural Killer	1	1603	9939
CD4 Proliferating	CD4+ Proliferating T cell	46	1735	2950
pDC	Plasmacytoid Dendritic Cell	92	915	2346
NK_CD56bright	CD56-bright Natural Killer	127	107	324
CD4 CTL	CD4+ Cytotoxic T cell	132	964	40
CD4 TEM	CD4+ Effector Memory T cell	211	2	21
Treg	Regulatory T	237	893	66
cDC2	Conventional Dendritic Cell 2	243	2520	10229
Plasmablast	Plasmablast	296	2939	10639
CD8 Naïve	CD8+ Naive T cell	301	33	46
B Memory	memory B cell	333	3962	89
CD16 Mono	CD16+ Monocyte	690	9068	16355
gdT	gamma-delta T	768	4853	2973
CD8 TCM	CD8+ Central Memory T cell	932	1124	1006
MAIT	Mucosal associated invariant T	1127	21631	28551
Platelet	Platelet	1251	3122	49714
dnT	Double-negative T	1573	12	1113
B naïve	naïve B cell	3395	65017	175862
ILC	Innate Lymphoid Cell	4740	2999	5959
CD4 TCM	CD4+ Central Memory T cell	5853	84417	180887
NK	CD56-dim Natural Killer	6598	75070	164168
B intermediate	mature B cell	7552	56942	210675
CD8 TEM	CD8+ Effector Memory T cell	7902	27224	85291
CD14 Mono	CD14+ Monocyte	8876	134238	259444
