## Supplementary table S10 for "SCEMENT: Scalable and Memory Efficient Integration of Large-scale Single Cell RNA-sequencing Data"

### Sheet: Sheet1
Assessment of network quality for GRNs reconstructed from integrated matrices containing union of genes from human PBMC scRNA-seq datasets
Network -Intersection of Genes	Cells	Genes	Edges	Total TP	Network TP	Ratio	F1-Score	Precision	Recall
20K	19167	16824	19298	8426	396	0.0205203	0.0323107	0.0246177	0.0469974
42K	42132	16700	19060	8426	384	0.0201465	0.0321694	0.0245599	0.0455732
86K	86692	12337	17862	8426	360	0.0201545	0.0311149	0.0244665	0.0427249
166K	166932	11602	13546	8426	269	0.0198583	0.0270978	0.0235387	0.031925
Network -Union of Genes	Cells	Genes	Edges	Total TP	Network TP	Ratio	F1-Score	Precision	Recall
20K	19167	22869	18851	8426	418	0.0221739	0.0343764	0.0263009	0.0496084
42K	42132	23982	20090	8426	448	0.0222997	0.0354234	0.0265592	0.0531688
86K	86692	25621	20014	8426	451	0.0225342	0.035761	0.02685	0.0535248
166K	166932	25980	20660	8426	464	0.0224589	0.0359467	0.026889	0.0550677
